# rhinotypeR: An R package for Rhinovirus Genotyping

**DOI:** 10.1101/2025.07.14.664540

**Authors:** Martha M. Luka, Ruth Nanjala, Wafaa M. Rashed, Winfred Gatua, Olaitan I. Awe

## Abstract

Rhinoviruses (RV) are common pathogens characterized by extremely high antigenic and genotypic diversity, yet the tools for their genotyping remain limited. We present rhinotypeR, a Bioconductor package designed to streamline the genotyping of RVs using the VP4/2 region by automating sequence comparison against prototype strains and applying predefined pairwise distance thresholds. RhinotypeR offers a comprehensive suite of functions, including sequence alignment, genetic distance calculation, and genotype assignment, which collectively simplify the often convoluted process of RV classification. Additionally, the package supports visualization tools for single-nucleotide polymorphisms (SNPs), amino acid substitutions, and phylogenetic relationships, providing an accessible platform for genetic analysis and evolutionary studies of RV. Comparative analyses demonstrate that genetic distance calculations by rhinotypeR align closely with established software such as MegaX and ape. RhinotypeR addresses the need for accessible and robust genotyping tools by offering a suite of functions that support the workflow of rhinovirus genetic analysis. It empowers researchers with a toolkit that enhances data processing efficiency and provides detailed, actionable insights into the genetic diversity and evolution of rhinoviruses.
