## Supplemental Table 1 for "rhinotypeR: An R package for Rhinovirus Genotyping"

### Sheet: Prototype
Accession	Genotype	Species
AF343633.1	A1	A
AF343609.1	A10	A
AF343643.1	A100	A
GQ415051.1	A101	A
EF155421.1	A102	A
JF965515.1	A103	A
JN562727.1	A104	A
JN990699.1	A105	A
JQ245971.1	A106	A
JN855971.1	A107	A
JN855991.1	A108	A
KP736800.1	A109	A
AF343623.1	A11	A
AY016405.1	A12	A
AF343599.1	A13	A
AF343630.1	A15	A
L24917.1	A16	A
AY016407.1	A18	A
AF343632.1	A19	A
X02316.1	A2	A
AF343644.1	A20	A
AF343626.1	A21	A
AF343628.1	A22	A
AF343597.1	A23	A
AF343619.1	A24	A
AF343617.1	A25	A
AY016406.1	A28	A
AF343615.1	A29	A
AF343596.1	A30	A
AF343583.2	A31	A
AF343584.1	A32	A
AF343625.1	A33	A
AF343634.1	A34	A
AF343588.1	A36	A
AF343614.1	A38	A
AF343637.1	A39	A
AF343641.1	A40	A
AF343600.1	A41	A
AY040232.1	A43	A
AY016409.1	A45	A
AY040235.1	A46	A
AF343607.1	A47	A
AF343598.1	A49	A
AF343635.1	A50	A
AF343585.1	A51	A
AF343592.1	A53	A
AF343612.1	A54	A
AF343621.1	A55	A
AF343610.1	A56	A
AF343622.1	A57	A
AY040236.1	A58	A
AF343611.1	A59	A
AF343627.1	A60	A
AF343601.1	A61	A
AF343618.1	A62	A
AF343636.1	A63	A
AF343629.1	A64	A
AF343586.1	A65	A
AF343640.1	A66	A
AF343603.1	A67	A
AF343591.1	A68	A
AF343589.1	A7	A
AF343587.1	A71	A
AF343602.1	A73	A
AF343631.1	A74	A
AF343639.1	A75	A
AF343624.1	A76	A
AF343608.1	A77	A
AY016408.1	A78	A
AF343594.1	A8	A
AF343593.1	A80	A
AF343606.1	A81	A
AY040233.1	A82	A
AF343642.1	A85	A
AF343590.1	A88	A
M16248.1	A89	A
AF343605.1	A9	A
AF343620.1	A90	A
AF343638.1	A94	A
AF343604.1	A96	A
HQ123444.1	B100	B
JF781500.1	B101	B
JX074053.1	B102	B
JN614996.1	B103	B
FJ445137.1	B104	B
KP736613.1	B105	B
KP736587.1	B106	B
L05355.1	B14	B
AF343645.1	B17	B
AF343653.1	B26	B
AF343654.1	B27	B
AY016403.1	B3	B
AY040241.1	B35	B
AY016401.1	B37	B
AF343655.1	B4	B
AY016404.1	B42	B
AY016400.1	B48	B
AF343651.1	B5	B
AY016398.1	B52	B
AY016402.1	B6	B
AY016399.1	B69	B
AF343646.1	B70	B
AF343650.1	B72	B
AF343649.1	B79	B
AF343647.1	B83	B
AY040240.1	B84	B
AF343648.1	B86	B
AY040237.1	B91	B
AY040238.1	B92	B
AY040239.1	B93	B
AY040242.1	B97	B
AF343652.1	B99	B
EF077279.1	C1	C
GQ323774.1	C10	C
EU840952.2	C11	C
EF077264.1	C12	C
EU081795.1	C13	C
EU081796.1	C14	C
EU081800.1	C15	C
EU081808.1	C16	C
EU081809.1	C17	C
EU590074.1	C18	C
EU697850.1	C19	C
EF077280.1	C2	C
EU697851.1	C20	C
EU752377.1	C21	C
EU752381.1	C22	C
EU752424.1	C23	C
EU752426.1	C24	C
EU752427.1	C25	C
EU752441.1	C26	C
GQ223122.1	C27	C
GQ223134.1	C28	C
FJ615699.1	C29	C
EF186077.2	C3	C
GQ476669.1	C30	C
GU294380.1	C31	C
GU294466.1	C32	C
GU294480.1	C33	C
KM486097.1	C34	C
EU081790.1	C35	C
EF077256.1	C36	C
EF077260.1	C37	C
GU294477.1	C38	C
JN205461.1	C39	C
EF582385.1	C4	C
JN815251.1	C40	C
EU081803.1	C41	C
KJ675505.1	C42	C
EU081807.1	C43	C
EU590061.1	C44	C
EU590064.1	C45	C
FJ869950.1	C46	C
JF519761.1	C47	C
JF519763.1	C48	C
JN798566.1	C49	C
EF582386.1	C5	C
KF688606.1	C50	C
EU743925.1	C51	C
KP737058.1	C52	C
KP736993.1	C53	C
KP282614.1	C54	C
KR997885.1	C55	C
MG950179.1	C56	C
KP890662.1	C57	C
EF582387.1	C6	C
DQ875932.2	C7	C
GQ223227.1	C8	C
GQ223228.1	C9	C

### Sheet: Missed
Species	GenBank Accession	Genotype	Region	Notes
A	D00239	A1B	CG	A1A in the prototype table, but A1B is not so it is missed
	JN855971.1	A107	VP4/VP2	https://www.picornastudygroup.com/types/enterovirus/hrv-a.htm
	JN855991.1	A108	VP4/VP2	https://www.picornastudygroup.com/types/enterovirus/hrv-a.htm
	KP736800.1	A109	VP4/VP2	https://www.picornastudygroup.com/types/enterovirus/hrv-a.htm
B	KP736613.1	B105	VP4/VP2	unpublihsed (https://www.picornastudygroup.com/types/enterovirus/hrv-b.htm)
	KP736587.1	B106	VP4/VP2	unpublihsed (https://www.picornastudygroup.com/types/enterovirus/hrv-b.htm)
C	KP737058.1	C52	VP4/VP2	Updates
	KP736993.1	C53	VP4/VP2	Updates
	KR997885.1	C55	VP4/VP2	Updates
		C56
